# The Greenland shark genome: insights into deep-sea ecology and lifespan extremes

**DOI:** 10.1101/2025.02.19.638963

**Authors:** Kaiqiao Yang, Kazuya Nishiwaki, Hideaki Mizobata, Shuichi Asakawa, Kazutoshi Yoshitake, Yuuki Y. Watanabe, Nigel E. Hussey, Kit M. Kovacs, Christian Lydersen, Mitsutaka Kadota, Shigehiro Kuraku, Shigeharu Kinoshita

## Abstract

The Greenland shark (*Somniosus microcephalus*) is known for its slow metabolism and deep-sea habitat. It is considered the longest-lived vertebrate on Earth, with an estimated lifespan of 392±120 years. Despite its remarkable longevity and lifestyle, there have been no genomic studies on this species. Here, we report the first, chromosome-level assembly of the Greenland shark genome, which is 5.9 Gb in size with an N50 length of 233 Mb, and contains 37,125 predicted genes with a completeness score of 86.5%. We found that the copy numbers of three gene families (*TNF*, *TLR*, *LRRFIP*), which are involved in activating the NF-κB signaling pathway, are significantly increased in the Greenland shark compared to short-lived shark species. In the rhodopsin of this deep-sea dweller, we detected amino acid substitutions that result in spectral tuning for the so-called ‘blue shift’, suggesting adaptive evolution to dim-light vision. We also elucidate the dynamics of the effective population size (*N_e_*) of the Greenland shark and its close relative, the Pacific sleeper shark (*Somniosus pacificus*). These genomic analyses offer new insights into the molecular basis of the exceptional longevity of the Greenland shark and highlight potential genetic mechanisms that could inform future research into longevity.
