## Supplementary material for "The Greenland shark genome: insights into deep-sea ecology and lifespan extremes": Complete results for expansion and contraction of the Greenland shark gene family

### Sheet: expanded gene family count
Orthogroup	gained	P-value	gene count	representative gene	S. microcephalus genes in the family
OG0000011	7	0	36	LOC103910349	g15292.t1 g15295.t1 g15296.t1 g15297.t1 g15298.t1 g15299.t1 g15300.t1 g15301.t1 g15302.t1 g15303.t1 g15304.t1 g15305.t1 g15306.t1 g15307.t1 g15309.t1 g15327.t1 g15329.t1 g15330.t1 g15332.t1 g15333.t1 g15334.t1 g15335.t1 g15336.t1 g15337.t1 g15338.t1 g15339.t1 g15340.t1 g15341.t1 g15342.t1 g15343.t1 g15344.t1 g15345.t1 g21282.t1 g21283.t1 g21284.t1 g21285.t1
OG0000018	11	0	42	zgc:153409	g10841.t1 g10845.t1 g10850.t1 g10857.t1 g10859.t1 g10934.t1 g10948.t1 g10950.t1 g10961.t1 g10970.t1 g11000.t1 g11015.t1 g21760.t1 g21762.t1 g21764.t1 g21768.t1 g22767.t1 g22768.t1 g22769.t1 g22770.t1 g22771.t1 g22772.t1 g22773.t1 g22774.t1 g22775.t1 g22777.t1 g22780.t1 g22784.t1 g22787.t1 g28575.t1 g28577.t1 g28579.t1 g28581.t1 g28584.t1 g28585.t1 g28591.t1 g28593.t1 g28595.t1 g28597.t1 g28600.t1…
OG0000022	11	0	50	si:dkey-23a13.9	g11538.t1 g12872.t1 g12874.t1 g12876.t1 g12878.t1 g12881.t1 g12883.t1 g20258.t1 g20260.t1 g20261.t1 g20262.t1 g22776.t1 g22778.t1 g22781.t1 g22783.t1 g22785.t1 g22789.t1 g22794.t1 g22797.t1 g22883.t1 g22886.t1 g22906.t1 g22907.t1 g22909.t1 g22911.t1 g22912.t1 g22914.t1 g28574.t1 g28576.t1 g28578.t1 g28580.t1 g28582.t1 g28586.t1 g28588.t1 g28592.t1 g28594.t1 g28596.t1 g28598.t1 g28599.t1 g28601.t1…
OG0000032	6	0	30	si:dkey-14d8.20	g16538.t1 g16539.t1 g16544.t1 g16546.t1 g16554.t1 g23177.t1 g23178.t1 g23179.t1 g23180.t1 g23183.t1 g23184.t1 g23190.t1 g23191.t1 g23193.t1 g23195.t1 g23196.t1 g23197.t1 g23199.t1 g23200.t1 g23201.t1 g23306.t1 g23307.t1 g23310.t1 g23312.t1 g31951.t1 g31952.t1 g31958.t1 g31959.t1 g31960.t1 g5071.t1
OG0000037	43	0	73	LOC103910089	g11599.t1 g11602.t1 g11605.t1 g11608.t1 g11610.t1 g11614.t1 g11622.t1 g11625.t1 g11629.t1 g11632.t1 g11637.t1 g11641.t1 g11643.t1 g32336.t1 g32338.t1 g32345.t1 g32348.t1 g32349.t1 g32355.t1 g32356.t1 g32364.t1 g32365.t1 g32373.t1 g32374.t1 g32387.t1 g32389.t1 g32398.t1 g32399.t1 g32408.t1 g32410.t1 g32417.t1 g32437.t1 g32439.t1 g32447.t1 g32448.t1 g32451.t1 g32452.t1 g32464.t1 g32467.t1 g32470.t1…
OG0000091	13	0	22	lrrfip2	g13847.t1 g14361.t1 g16923.t1 g21878.t1 g24214.t1 g24220.t1 g24224.t1 g24230.t1 g24234.t1 g26775.t1 g29872.t1 g29873.t2 g30799.t1 g31197.t1 g33297.t1 g33834.t1 g35416.t1 g36086.t1 g3918.t1 g4636.t1 g4798.t1 g9259.t1
OG0000164	69	0	79	mroh1	g10272.t1 g10285.t1 g10286.t1 g10357.t1 g10395.t1 g10465.t1 g10472.t1 g11659.t1 g12851.t1 g12863.t1 g13161.t1 g13274.t1 g13277.t1 g13461.t1 g13462.t1 g13503.t1 g13831.t1 g14135.t1 g14498.t1 g15115.t1 g15349.t1 g15978.t1 g16056.t1 g17585.t1 g17587.t1 g19894.t1 g19931.t1 g22030.t1 g22752.t1 g23544.t1 g23992.t1 g2535.t1 g2536.t1 g26276.t1 g26281.t1 g26379.t1 g28335.t1 g29409.t1 g29738.t1 g29840.t1 g…
OG0000289	8	0	17	LOC108192208	g32358.t1 g32367.t1 g32376.t1 g32391.t1 g32401.t1 g32411.t1 g32436.t1 g32480.t1 g32501.t1 g32632.t1 g32636.t1 g32664.t1 g4961.t1 g4966.t2 g4974.t1 g4978.t1 g4984.t1
OG0000347	6	0	9	LOC110439387	g14601.t1 g15910.t1 g15939.t1 g18789.t1 g2463.t1 g27200.t1 g34563.t1 g3844.t1 g5550.t1
OG0000352	13	0	27	zgc:63831	g15641.t1 g15642.t1 g15643.t1 g15644.t1 g15645.t1 g15646.t1 g15650.t1 g15651.t1 g15652.t1 g15654.t1 g24816.t1 g24818.t1 g24819.t1 g24822.t1 g24824.t1 g24825.t1 g24826.t1 g30071.t1 g30072.t1 g30073.t1 g30074.t1 g30075.t1 g30076.t1 g30079.t1 g30081.t1 g3538.t1 g35986.t1
OG0000383	14	0	19	LOC101886328	g11600.t1 g11603.t1 g11606.t1 g11611.t1 g11621.t1 g11628.t1 g11631.t1 g11636.t1 g11640.t1 g11642.t1 g32419.t1 g32430.t1 g32465.t1 g32468.t1 g32471.t1 g32538.t1 g32662.t1 g4946.t1 g4953.t1
OG0000386	6	0	12	fer1l6	g12846.t1 g12847.t1 g12859.t1 g12860.t1 g28337.t1 g28338.t1 g36487.t1 g36488.t1 g36489.t1 g9038.t1 g9042.t1 g9056.t1
OG0000393	4	0	9	prf1.9	g7965.t1 g7967.t1 g7968.t1 g7970.t1 g7972.t1 g7974.t1 g7975.t1 g7984.t1 g7985.t1
OG0000436	32	0	41	histh1l	g10675.t1 g10676.t1 g10843.t1 g10849.t1 g10854.t1 g10855.t1 g10942.t1 g10943.t1 g10944.t1 g10958.t1 g10959.t1 g10963.t1 g10974.t1 g10975.t1 g10977.t1 g10978.t1 g10981.t1 g10989.t1 g10993.t1 g11010.t1 g11011.t1 g11012.t1 g11023.t1 g11024.t1 g11027.t1 g25282.t1 g25283.t1 g25286.t1 g25287.t1 g25291.t1 g25293.t1 g25294.t1 g25300.t1 g25301.t1 g25304.t1 g25312.t1 g25313.t1 g25314.t1 g25326.t1 g3403.t1 …
OG0000601	9	0	19	isg15	g14974.t1 g14975.t1 g14977.t1 g14978.t1 g14980.t1 g14981.t1 g14982.t1 g14984.t1 g14985.t1 g14986.t1 g14988.t1 g14989.t1 g14990.t1 g14991.t1 g14993.t1 g14994.t1 g14995.t1 g14996.t1 g14997.t1
OG0000701	17	0	31	tlr21	g23701.t1 g24402.t1 g24404.t1 g24406.t1 g24407.t1 g24408.t1 g24410.t1 g24412.t1 g24414.t1 g24416.t1 g24418.t1 g24423.t1 g24427.t1 g24434.t1 g24436.t1 g24438.t1 g24442.t1 g24445.t1 g24447.t1 g24449.t1 g24452.t1 g24459.t1 g24460.t1 g24462.t1 g24463.t1 g24464.t1 g24466.t1 g24473.t1 g32134.t1 g32138.t1 g34848.t1
OG0000821	3	0	8	crocc2	g19308.t1 g19309.t1 g31232.t1 g31233.t1 g31234.t1 g31235.t1 g31236.t1 g31237.t1
OG0000863	30	0	35	LOC101885244	g10422.t1 g12033.t1 g13254.t1 g14269.t1 g15495.t1 g18292.t1 g20487.t1 g20711.t1 g21349.t1 g21940.t1 g22176.t1 g23394.t1 g24433.t1 g2461.t1 g2533.t1 g26269.t1 g26376.t1 g26892.t1 g28666.t1 g30013.t1 g33204.t1 g33908.t1 g35275.t1 g36620.t1 g37033.t1 g37076.t1 g5139.t1 g5884.t1 g7392.t1 g7695.t1 g7791.t1 g7850.t1 g7856.t1 g8479.t1 g9951.t1
OG0001148	7	0	11	LOC108183297	g19429.t1 g20654.t1 g21500.t1 g27598.t1 g27599.t1 g35621.t1 g4150.t1 g4169.t1 g4378.t1 g5309.t1 g9246.t1
OG0001179	8	0.001	14	tnfb	g10888.t1 g10889.t1 g10890.t1 g10891.t1 g10892.t1 g10893.t1 g10894.t1 g10895.t1 g10896.t1 g10897.t1 g10898.t1 g10899.t1 g10900.t1 g10901.t1
OG0001200	4	0	7	LOC103911107	g12868.t1 g13387.t1 g13619.t1 g21460.t1 g27498.t1 g33230.t1 g36059.t1
OG0001773	4	0	7	atp6v1c1a	g12854.t1 g12866.t1 g28332.t1 g29841.t1 g36056.t1 g37327.t1 g9050.t1
OG0001932	5	0.001	9	vars	g10806.t1 g10853.t1 g10954.t1 g10955.t1 g10966.t1 g10984.t1 g11007.t1 g11019.t1 g11020.t1
OG0002749	6	0	10	LOC101882640	g28212.t1 g28213.t1 g28214.t1 g28215.t1 g28216.t1 g28217.t1 g28218.t1 g28219.t1 g28220.t1 g28221.t1
OG0002925	6	0	8	LOC110437818	g17348.t1 g17471.t1 g17484.t1 g17501.t1 g18040.t1 g22921.t1 g23153.t1 g30061.t1
OG0003144	6	0.001	9	kifc1	g11547.t1 g11550.t1 g11553.t1 g11555.t1 g11557.t1 g17125.t1 g23548.t1 g25524.t1 g25825.t1
OG0003483	2	0	4	ofcc1	g30004.t1 g30005.t1 g30006.t1 g30007.t1
OG0004436	2	0	4	zgc:194242	g15568.t1 g30134.t1 g30135.t1 g30136.t1
OG0004498	3	0	6	plxna3	g12116.t1 g15733.t1 g23028.t1 g32199.t1 g32200.t1 g3638.t1
OG0004802	5	0	8	LOC572450	g1119.t1 g12414.t1 g19448.t1 g31329.t1 g31426.t1 g36803.t1 g8534.t1 g8779.t1
OG0004804	2	0	4	csf3r	g22204.t1 g7555.t1 g7557.t1 g7558.t1
OG0005182	2	0.046	4	knstrn	g6016.t1 g6020.t1 g6027.t2 g6030.t1
OG0005276	2	0	4	LOC100333206	g14909.t1 g14910.t1 g14911.t1 g14912.t1
OG0005452	2	0	4	dync2h1	g2889.t1 g2890.t1 g2891.t1 g2892.t1
OG0005656	16	0	18	LOC110438162	g1400.t1 g14470.t1 g1469.t1 g16761.t1 g16762.t1 g20611.t1 g28746.t1 g28886.t1 g28887.t1 g30894.t1 g30895.t1 g31989.t1 g34869.t1 g34870.t1 g34871.t1 g3723.t1 g5105.t1 g8667.t1
OG0005664	2	0.001	4	ttc29	g13363.t1 g13366.t1 g5188.t1 g5189.t1
OG0005718	7	0	8	LOC101886453	g10736.t1 g32860.t1 g32861.t1 g33986.t1 g33987.t1 g35715.t1 g35716.t1 g4192.t1
OG0005976	3	0.007	5	LOC101884874	g16072.t1 g22211.t1 g22215.t1 g22216.t1 g22272.t1
OG0005991	18	0	20	LOC101886882	g1535.t1 g21668.t1 g24435.t1 g24474.t1 g25217.t1 g28081.t1 g28083.t1 g31012.t1 g31018.t1 g32522.t1 g32572.t1 g34917.t1 g35095.t1 g3568.t1 g3969.t1 g4222.t1 g5560.t1 g7.t1 g9706.t1 g9749.t1
OG0006191	4	0.011	7	hydin	g31062.t1 g31063.t1 g31066.t1 g31068.t1 g31069.t1 g31072.t1 g4917.t1
OG0006285	8	0.019	11	rpl36	g21182.t1 g27618.t1 g28720.t1 g31238.t1 g33681.t1 g36157.t1 g36563.t1 g3978.t1 g5672.t1 g7750.t1 g97.t1
OG0006759	5	0	6	LOC108182798	g20322.t1 g32858.t1 g32859.t1 g33988.t1 g35714.t1 g4191.t1
OG0007189	20	0	22	LOC110438662	g1218.t1 g21550.t1 g2346.t1 g2413.t1 g27096.t1 g27320.t1 g27365.t1 g28529.t1 g29108.t1 g29210.t1 g29485.t1 g30473.t1 g30474.t1 g31340.t1 g34613.t1 g34752.t1 g4668.t1 g757.t1 g758.t1 g7960.t1 g797.t1 g8243.t1
OG0007695	2	0.001	3	si:ch211-199m3.4	g37044.t1 g37045.t1 g37046.t1
OG0007888	2	0.002	3	kirrelb	g10678.t1 g30164.t1 g34132.t1
OG0008015	2	0.009	4	tnxb	g11076.t1 g11077.t1 g11078.t1 g11292.t1
OG0008507	18	0	21	LOC110439169	g13218.t1 g13240.t1 g14931.t1 g15032.t1 g17632.t1 g18408.t1 g20426.t1 g21717.t1 g24574.t1 g2545.t1 g27005.t1 g28617.t1 g3013.t1 g31315.t1 g31437.t1 g34534.t1 g34833.t1 g35033.t1 g36996.t1 g4512.t1 g4678.t1
OG0009040	2	0	3	LOC100334178	g10598.t2 g32730.t1 g32734.t1
OG0010174	2	0.001	3	LOC101886393	g17695.t1 g17696.t1 g5934.t1
OG0010200	2	0	3	si:dkeyp-118h9.7	g23583.t1 g23584.t1 g2960.t1
OG0010818	2	0.001	3	si:dkey-96l17.6	g1537.t1 g1538.t1 g1539.t1
OG0010836	2	0	3	cmklr1	g6380.t1 g6381.t1 g6382.t2
OG0011231	11	0	13	LOC110438371	g9536.t1 g9537.t1 g9538.t1 g9539.t1 g9540.t1 g9541.t1 g9542.t1 g9543.t1 g9544.t1 g9545.t1 g9546.t1 g9547.t1 g9548.t1
OG0011511	9	0.001	13	LOC110438160	g14587.t1 g23840.t1 g23841.t1 g23842.t1 g23843.t1 g23845.t1 g8142.t1 g8143.t1 g8145.t1 g8146.t1 g8147.t1 g8151.t1 g8155.t1
OG0011516	16	0	18	LOC110439948	g10726.t1 g1098.t1 g11201.t1 g11474.t1 g11733.t1 g12556.t1 g14726.t1 g15916.t1 g17436.t1 g1766.t1 g20963.t1 g26695.t1 g28741.t1 g29546.t1 g31196.t1 g32755.t1 g33231.t1 g6008.t1
OG0012263	15	0	17	LOC110438230	g14469.t1 g1470.t1 g15859.t1 g20612.t1 g20613.t1 g25016.t1 g28745.t1 g28965.t1 g29777.t1 g30892.t1 g30893.t1 g33403.t1 g33404.t1 g36637.t1 g5106.t1 g8665.t1 g8666.t1
OG0013015	2	0.001	3	LOC108181582	g9690.t1 g9691.t1 g9695.t1
OG0013812	2	0	4	lrp1ab	g25905.t1 g33664.t1 g33668.t1 g33669.t1
OG0013813	12	0.001	14	cgnl1	g12202.t1 g15416.t1 g15549.t1 g20043.t1 g21235.t1 g21648.t1 g21649.t1 g22185.t1 g2672.t1 g28244.t1 g31552.t1 g32990.t1 g4251.t1 g4376.t1
OG0014034	5	0.025	6	lrfn4b	g14068.t1 g15693.t1 g16113.t1 g18140.t1 g28608.t1 g34634.t1
OG0014733	8	0.001	10	LOC108183296	g14303.t1 g15791.t1 g19419.t1 g20275.t1 g21551.t1 g22011.t1 g22098.t1 g31097.t1 g5666.t1 g7019.t1
OG0015363	3	0.034	4	abcb9	g14813.t1 g14814.t1 g14815.t1 g26854.t1
OG0015465	11	0.001	13	LOC100007210	g31872.t1 g31874.t1 g31875.t1 g31876.t1 g31877.t1 g31878.t1 g31879.t1 g31880.t1 g31882.t1 g31883.t1 g31884.t1 g31885.t1 g31946.t1
OG0016742	2	0.048	3	LOC100535882	g11549.t1 g11554.t1 g11556.t1
OG0016744	3	0.034	4	zgc:173726	g30123.t1 g30124.t1 g30125.t1 g30126.t1
OG0016959	2	0.047	3	zgc:77784	g19601.t1 g8969.t1 g8983.t1

### Sheet: contracted gene family count
Orthogroup	lost	P-value	gene count	representative gene	S. microcephalus genes in the family
OG0000009	-22	0	0	si:dkey-23a13.5	none
OG0000010	-22	0	1	h2afx	g32311.t2
OG0000019	-2	0	1	dlg1l	g31722.t2
OG0000024	-12	0	4	h3f3a	g17732.t1 g25762.t1 g37177.t1 g4899.t1
OG0000029	-2	0	1	tcf7l2	g35450.t1
OG0000030	-2	0	1	clasp2	g29857.t1
OG0000034	-10	0	2	fth1b	g23609.t1 g23647.t1
OG0000036	-3	0	1	ebf2	g35014.t1
OG0000047	-2	0	1	nrcama	g10418.t1
OG0000048	-8	0	4	irge4	g35710.t1 g35712.t1 g714.t1 g717.t1
OG0000050	-10	0	1	slc6a14	g668.t1
OG0000080	-2	0	1	adgrl2a	g20432.t1
OG0000084	-2	0	0	pcbp2	none
OG0000105	-4	0	5	vmhc	g16133.t1 g16134.t1 g16140.t1 g32277.t1 g7366.t1
OG0000135	-2	0	0	picalma	none
OG0000153	-6	0	2	LOC110437898	g11073.t1 g17864.t1
OG0000186	-2	0	0	tcf12	none
OG0000203	-2	0	1	mapk8b	g22656.t2
OG0000211	-2	0	1	LOC568486	g36280.t1
OG0000231	-5	0	1	slc22a4	g34562.t1
OG0000241	-3	0	1	glra3	g34481.t1
OG0000282	-5	0	1	hcar1-2	g15128.t1
OG0000309	-2	0	1	rims2a	g29748.t1
OG0000321	-4	0	3	si:dkey-85k7.12	g10814.t1 g10911.t1 g11069.t1
OG0000333	-2	0	1	grik1a	g8254.t1
OG0000373	-4	0	5	zgc:153911	g12501.t1 g12584.t1 g12585.t1 g12756.t1 g12757.t1
OG0000459	-2	0	0	arpp21	none
OG0000476	-2	0	0	c6ast4	none
OG0000532	-2	0	1	stk32a	g35333.t1
OG0000628	-3	0	1	spink4	g1878.t1
OG0000861	-2	0	1	si:zfos-411a11.2	g25777.t1
OG0000994	-2	0	1	chia.1	g15678.t1
OG0001247	-2	0.002	0	zgc:100920	none
OG0001378	-2	0.004	1	emid1	g15055.t1
OG0001495	-2	0.003	1	zgc:123068	g12480.t1
OG0001736	-2	0.001	1	eya3	g12820.t1
OG0001897	-2	0.001	0	sema3fa	none
OG0002194	-2	0.001	0	kcnab1b	none
OG0002217	-2	0.002	0	b4galnt2.2	none
OG0002360	-2	0.002	1	si:ch211-42i9.8	g13301.t1
OG0002472	-2	0	1	slc26a1	g13232.t1
OG0002682	-2	0.001	0	dcakd	none
OG0002904	-2	0.006	1	hhip	g13345.t1
OG0003206	-3	0	0	b3gntl1	none
OG0003349	-2	0	0	habp2	none
OG0003447	-3	0	0	LOC101883768	none
OG0004065	-2	0	0	dgkb	none
OG0004295	-2	0	0	zgc:162928	none
OG0005039	-2	0.037	1	pik3ap1	g22736.t1
OG0005165	-2	0	0	kynu	none
OG0007393	-2	0.02	0	ssbp1	none
OG0008018	-2	0.034	0	trim25	none
OG0008137	-2	0.039	0	khdrbs2	none
OG0008618	-2	0.017	0	fndc4a	none
OG0009418	-2	0	0	LOC110438331	none
OG0015368	-2	0.017	0	si:dkey-234i14.3	none
