## Supplementary material for "The Greenland shark genome: insights into deep-sea ecology and lifespan extremes": Complete statistics of positively selected genes in Greenland shark

### Sheet: PSG
ID	gene	function	ZFIN	URL	Description	P-value	omega (w)
g14338.t1	NOL6	Nucleolar protein 6	ZFIN:ZDB-GENE-030131-6294;	https://zfin.org/ZDB-GENE-030131-6294	Predicted to have RNA binding activity. Predicted to be involved in rRNA processing and tRNA export from nucleus. Predicted to localize to CURI complex; UTP-C complex; and small-subunit processome.	0.00657374	537.112
g26425.t1	GGCTA	AIG2-like family	ZFIN:ZDB-GENE-081104-129;	https://zfin.org/ZDB-GENE-081104-129	Predicted to have gamma-glutamylcyclotransferase activity.	0.0234296	20.5042
g26288.t1	FOXF2	Forkhead box	ZFIN:ZDB-GENE-110407-5;	https://zfin.org/ZDB-GENE-110407-5	Predicted to have DNA-binding transcription factor activity, RNA polymerase II-specific. Predicted to be involved in regulation of transcription, DNA-templated. Predicted to localize to nucleus. Is expressed in head mesenchyme; neural tube; pharyngeal arch 1; and pharyngeal arch 2.	0	999
g1933.t1	TBCA	post-chaperonin tubulin folding pathway	ZFIN:ZDB-GENE-040426-962;	https://zfin.org/ZDB-GENE-040426-962	Predicted to have tubulin binding activity. Predicted to be involved in protein folding and tubulin complex assembly. Predicted to localize to cytosol and microtubule cytoskeleton.	0.000647893	111.855
g37275.t1	MAD2L1BP	MAD2L1 binding protein	ZFIN:ZDB-GENE-161230-19;	https://zfin.org/ZDB-GENE-161230-19	Predicted to be involved in regulation of exit from mitosis. Predicted to localize to nucleus.	3.35223e-06	618.654
g481.t1	POU4F1	sensory perception of sound	ZFIN:ZDB-GENE-000523-2	https://zfin.org/ZDB-GENE-000523-2	Predicted to have DNA-binding transcription activator activity, RNA polymerase II-specific. Involved in heart development. Predicted to localize to nucleus. Is expressed in nervous system.	0	999
g31405.t1	RBP2A	retinol binding	ZFIN:ZDB-GENE-020320-2;	https://zfin.org/ZDB-GENE-020320-2	Predicted to have lipid binding activity. Is expressed in gut; liver; retina; and yolk syncytial layer.	1.82626e-09	747.212
g30617.t1	CYB5B	Cytochrome b5 type	ZFIN:ZDB-GENE-040426-2614;	https://zfin.org/ZDB-GENE-040426-2614	Exhibits heme binding activity. Involved in oxidation-reduction process. Predicted to localize to integral component of membrane.	0.00353226	72.1689
g10344.t1	TMEM229A	Transmembrane protein 229A	ZFIN:ZDB-GENE-220321-3	https://zfin.org/ZDB-GENE-220321-3		0.0162168	61.2069
g9438.t1	MYF5	Myogenic factor 5	ZFIN:ZDB-GENE-000616-6	https://zfin.org/ZDB-GENE-000616-6	Predicted to have DNA-binding transcription activator activity, RNA polymerase II-specific and RNA polymerase II cis-regulatory region sequence-specific DNA binding activity. Involved in mesoderm development; muscle organ development; and neural crest cell development. Localizes to nucleolus and nucleoplasm. Is expressed in several structures, including mesoderm; musculature system; myoblast; pha…	0.0334351	36.9304
g30343.t1	GUCA1A	Guanylate cyclase activator 1A	ZFIN:ZDB-GENE-011128-5;	https://zfin.org/ZDB-GENE-011128-5	Exhibits calcium ion binding activity and calcium sensitive guanylate cyclase activator activity. Human ortholog(s) of this gene implicated in cone-rod dystrophy 14. Is expressed in eye and retina.	0.0119961	19.2551
g4738.t1	FSCN1	actin filament bundle assembly	ZFIN:ZDB-GENE-031009-1;	https://zfin.org/ZDB-GENE-031009-1	Exhibits actin filament binding activity; protein binding activity, bridging; and signaling receptor binding activity. Involved in several processes, including animal organ development; epiboly; and pharyngeal system development. Predicted to localize to cytoplasm. Is expressed in several structures, including head; mesoderm; nervous system; neural crest; and neural plate.	0	999
g6923.t1	CTNNBL1	somatic diversification of immunoglobulins	ZFIN:ZDB-GENE-040426-1850;	https://zfin.org/ZDB-GENE-040426-1850	Predicted to localize to spliceosomal complex. Human ortholog(s) of this gene implicated in colorectal cancer and morbid obesity.	0.0415484	64.3762
g7268.t1	TCF15	Ornithine decarboxylase antizyme 1	ZFIN:ZDB-GENE-980605-20;	https://zfin.org/ZDB-GENE-980605-20	Predicted to have protein dimerization activity. Is expressed in mesoderm; myotome; and somite.	2.87119e-08	999
g17022.t1	UPK3B	uroplakin-3b-like	ZFIN:ZDB-GENE-060526-348;	https://zfin.org/ZDB-GENE-060526-348	Involved in establishment of planar polarity involved in nephron morphogenesis. Predicted to localize to integral component of membrane.	0.00239729	999
g7622.t1	OAZ1	Ornithine decarboxylase antizyme 1	ZFIN:ZDB-GENE-020731-4;	https://zfin.org/ZDB-GENE-020731-4	Predicted to have ornithine decarboxylase inhibitor activity. Predicted to be involved in positive regulation of intracellular protein transport and positive regulation of protein catabolic process. Predicted to localize to cytoplasm and nucleus.	4.04898e-13	311.351
g19839.t1	VPS11	endosomal vesicle fusion	ZFIN:ZDB-GENE-050731-5;	https://zfin.org/ZDB-GENE-050731-5	Predicted to have protein binding activity, bridging. Involved in several processes, including animal organ development; melanocyte apoptotic process; and melanocyte differentiation. Predicted to localize to HOPS complex and endosome. Human ortholog(s) of this gene implicated in hypomyelinating leukodystrophy 12. Is expressed in brain; heart; immature eye; and retina.	0.00146931	773.444
g23895.t1	H1F0	Domain in histone families 1 and 5	ZFIN:ZDB-GENE-030131-337;	https://zfin.org/ZDB-GENE-030131-337	Predicted to have double-stranded DNA binding activity and nucleosomal DNA binding activity. Predicted to be involved in DNA packaging and regulation of nucleobase-containing compound metabolic process. Predicted to localize to nucleus.	0.000241566	265.806
