## Supplementary material for "The Greenland shark genome: insights into deep-sea ecology and lifespan extremes": Complete enrichment results for positively selected genes in Greenland shark

### Sheet: GO
Term	Overlap	P-value	Adjusted P-value	Old P-value	Old Adjusted P-value	Z-score	Combined Score	Genes
regulation_of_cell_cycle_(GO:0051726)	3/200	0.000719546	0.0245674	0.000153064	0.00522606	-2.87541	20.809	nol6;myf5;tcf15
gland_development_(GO:0048732)	4/199	2.6088e-05	0.00623504	2.71786e-06	0.000649569	-1.41924	14.9787	nol6;myf5;tcf15;guca1a
specification_of_animal_organ_identity_(GO:0010092)	3/200	0.000719546	0.0245674	0.000153064	0.00522606	-2.0095	14.5425	nol6;myf5;tcf15
negative_regulation_of_nuclear_division_(GO:0051784)	3/200	0.000719546	0.0245674	0.000153064	0.00522606	-1.39632	10.1051	nol6;myf5;tcf15
positive_regulation_of_cell_adhesion_(GO:0045785)	3/200	0.000719546	0.0245674	0.000153064	0.00522606	-1.32612	9.597	nol6;myf5;tcf15
gland_morphogenesis_(GO:0022612)	3/200	0.000719546	0.0245674	0.000153064	0.00522606	-1.29643	9.38215	myf5;tcf15;guca1a
negative_regulation_of_cell_division_(GO:0051782)	3/200	0.000719546	0.0245674	0.000153064	0.00522606	-1.19107	8.61967	nol6;myf5;tcf15
skeletal_muscle_organ_development_(GO:0060538)	2/200	0.0137023	0.148857	0.00533262	0.0579316	-1.96014	8.40939	myf5;tcf15
central_nervous_system_development_(GO:0007417)	2/200	0.0137023	0.148857	0.00533262	0.0579316	-1.92267	8.2486	myf5;tcf15
somite_specification_(GO:0001757)	2/200	0.0137023	0.148857	0.00533262	0.0579316	-1.8879	8.09943	myf5;tcf15
thyroid_gland_development_(GO:0030878)	2/200	0.0137023	0.148857	0.00533262	0.0579316	-1.77986	7.63595	myf5;tcf15
fat_cell_differentiation_(GO:0045444)	1/200	0.165551	0.165551	0.107847	0.107847	-3.92256	7.05464	pou4f1
amino_acid_transmembrane_transport_(GO:0003333)	1/200	0.165551	0.165551	0.107847	0.107847	-3.7982	6.83098	rbp2a
regulation_of_retinoic_acid_biosynthetic_process_(GO:1900052)	2/200	0.0137023	0.148857	0.00533262	0.0579316	-1.52255	6.53203	myf5;tcf15
endocrine_system_development_(GO:0035270)	1/200	0.165551	0.165551	0.107847	0.107847	-3.55305	6.39009	h1f0
growth_plate_cartilage_morphogenesis_(GO:0003422)	2/200	0.0137023	0.148857	0.00533262	0.0579316	-1.47131	6.31219	myf5;tcf15
central_nervous_system_segmentation_(GO:0035283)	2/200	0.0137023	0.148857	0.00533262	0.0579316	-1.45658	6.24899	myf5;tcf15
ATP_biosynthetic_process_(GO:0006754)	1/200	0.165551	0.165551	0.107847	0.107847	-3.33209	5.99269	rbp2a
ATP_metabolic_process_(GO:0046034)	1/200	0.165551	0.165551	0.107847	0.107847	-3.32423	5.97855	rbp2a
regulation_of_isoprenoid_metabolic_process_(GO:0019747)	2/200	0.0137023	0.148857	0.00533262	0.0579316	-1.38072	5.92356	myf5;tcf15
brain_segmentation_(GO:0035284)	2/200	0.0137023	0.148857	0.00533262	0.0579316	-1.36995	5.87733	myf5;tcf15
gene_silencing_by_miRNA_(GO:0035195)	2/200	0.0137023	0.148857	0.00533262	0.0579316	-1.35106	5.7963	nol6;tcf15
cellular_phosphate_ion_homeostasis_(GO:0030643)	1/200	0.165551	0.165551	0.107847	0.107847	-3.21655	5.7849	rbp2a
DNA_recombination_(GO:0006310)	1/199	0.164792	0.165551	0.107336	0.107847	-3.20458	5.7781	rbp2a
regulation_of_neural_precursor_cell_proliferation_(GO:2000177)	2/200	0.0137023	0.148857	0.00533262	0.0579316	-1.3249	5.68408	myf5;tcf15
lipid_translocation_(GO:0034204)	1/200	0.165551	0.165551	0.107847	0.107847	-3.09168	5.56031	rbp2a
negative_regulation_of_binding_(GO:0051100)	2/200	0.0137023	0.148857	0.00533262	0.0579316	-1.29244	5.54479	myf5;tcf15
negative_regulation_of_Notch_signaling_pathway_(GO:0045746)	2/200	0.0137023	0.148857	0.00533262	0.0579316	-1.28669	5.52016	nol6;myf5
cellular_metal_ion_homeostasis_(GO:0006875)	1/200	0.165551	0.165551	0.107847	0.107847	-3.04251	5.47188	rbp2a
acyl-CoA_metabolic_process_(GO:0006637)	1/200	0.165551	0.165551	0.107847	0.107847	-2.99702	5.39007	rbp2a
female_gamete_generation_(GO:0007292)	1/200	0.165551	0.165551	0.107847	0.107847	-2.96187	5.32685	rbp2a
negative_regulation_of_cell_fate_specification_(GO:0009996)	2/200	0.0137023	0.148857	0.00533262	0.0579316	-1.2026	5.15937	myf5;tcf15
metal_ion_homeostasis_(GO:0055065)	1/200	0.165551	0.165551	0.107847	0.107847	-2.81388	5.06069	rbp2a
muscle_cell_differentiation_(GO:0042692)	2/200	0.0137023	0.148857	0.00533262	0.0579316	-1.17438	5.03831	myf5;tcf15
dendrite_morphogenesis_(GO:0048813)	1/200	0.165551	0.165551	0.107847	0.107847	-2.7989	5.03375	pou4f1
cellular_sodium_ion_homeostasis_(GO:0006883)	1/200	0.165551	0.165551	0.107847	0.107847	-2.79875	5.0335	rbp2a
glycolipid_biosynthetic_process_(GO:0009247)	1/200	0.165551	0.165551	0.107847	0.107847	-2.72339	4.89795	rbp2a
glycolipid_metabolic_process_(GO:0006664)	1/200	0.165551	0.165551	0.107847	0.107847	-2.72147	4.89451	rbp2a
intestinal_epithelial_cell_differentiation_(GO:0060575)	1/199	0.164792	0.165551	0.107336	0.107847	-2.62433	4.73185	rbp2a
activation_of_MAPKK_activity_(GO:0000186)	1/200	0.165551	0.165551	0.107847	0.107847	-2.38047	4.28122	mad2l1bp
angioblast_cell_migration_(GO:0035476)	1/200	0.165551	0.165551	0.107847	0.107847	-2.37244	4.26678	tcf15
cellular_response_to_acid_chemical_(GO:0071229)	1/200	0.165551	0.165551	0.107847	0.107847	-2.31976	4.17204	rbp2a
mitochondrial_DNA_metabolic_process_(GO:0032042)	1/200	0.165551	0.165551	0.107847	0.107847	-2.31143	4.15706	nol6
mannose_metabolic_process_(GO:0006013)	1/200	0.165551	0.165551	0.107847	0.107847	-2.28765	4.11428	rbp2a
long-chain_fatty_acid_metabolic_process_(GO:0001676)	1/200	0.165551	0.165551	0.107847	0.107847	-2.26104	4.06642	rbp2a
long-chain_fatty_acid_biosynthetic_process_(GO:0042759)	1/200	0.165551	0.165551	0.107847	0.107847	-2.25539	4.05627	rbp2a
embryonic_digestive_tract_development_(GO:0048566)	1/200	0.165551	0.165551	0.107847	0.107847	-2.24824	4.04341	rbp2a
cofactor_biosynthetic_process_(GO:0051188)	1/200	0.165551	0.165551	0.107847	0.107847	-2.22983	4.01029	mad2l1bp
morphogenesis_of_a_polarized_epithelium_(GO:0001738)	1/200	0.165551	0.165551	0.107847	0.107847	-2.22977	4.0102	rbp2a
axonogenesis_(GO:0007409)	1/200	0.165551	0.165551	0.107847	0.107847	-2.14199	3.85232	mad2l1bp
regulation_of_lipid_metabolic_process_(GO:0019216)	1/200	0.165551	0.165551	0.107847	0.107847	-2.05901	3.70309	rbp2a
regulation_of_fatty_acid_metabolic_process_(GO:0019217)	1/200	0.165551	0.165551	0.107847	0.107847	-2.0575	3.70036	rbp2a
aspartate_family_amino_acid_catabolic_process_(GO:0009068)	1/200	0.165551	0.165551	0.107847	0.107847	-2.04238	3.67318	mad2l1bp
aspartate_family_amino_acid_biosynthetic_process_(GO:0009067)	1/200	0.165551	0.165551	0.107847	0.107847	-2.02725	3.64597	mad2l1bp
digestive_tract_morphogenesis_(GO:0048546)	1/200	0.165551	0.165551	0.107847	0.107847	-1.98123	3.5632	rbp2a
DNA_replication_checkpoint_(GO:0000076)	1/200	0.165551	0.165551	0.107847	0.107847	-1.97475	3.55154	mad2l1bp
carboxylic_acid_biosynthetic_process_(GO:0046394)	1/200	0.165551	0.165551	0.107847	0.107847	-1.97227	3.54708	mad2l1bp
carboxylic_acid_catabolic_process_(GO:0046395)	1/200	0.165551	0.165551	0.107847	0.107847	-1.93996	3.48897	mad2l1bp
histone_modification_(GO:0016570)	1/200	0.165551	0.165551	0.107847	0.107847	-1.93618	3.48217	mad2l1bp
phosphate_ion_homeostasis_(GO:0055062)	1/200	0.165551	0.165551	0.107847	0.107847	-1.93141	3.47359	rbp2a
adenine_biosynthetic_process_(GO:0046084)	1/200	0.165551	0.165551	0.107847	0.107847	-1.91352	3.44143	mad2l1bp
type_B_pancreatic_cell_development_(GO:0003323)	1/199	0.164792	0.165551	0.107336	0.107847	-1.90519	3.4352	rbp2a
response_to_hydrogen_peroxide_(GO:0042542)	1/200	0.165551	0.165551	0.107847	0.107847	-1.88622	3.39233	rbp2a
vitamin_transport_(GO:0051180)	1/200	0.165551	0.165551	0.107847	0.107847	-1.88142	3.38369	rbp2a
DNA_damage_checkpoint_(GO:0000077)	1/200	0.165551	0.165551	0.107847	0.107847	-1.8662	3.35633	mad2l1bp
catecholamine_biosynthetic_process_(GO:0042423)	1/200	0.165551	0.165551	0.107847	0.107847	-1.84769	3.32304	mad2l1bp
erythrocyte_maturation_(GO:0043249)	1/200	0.165551	0.165551	0.107847	0.107847	-1.84164	3.31216	nol6
catecholamine_catabolic_process_(GO:0042424)	1/200	0.165551	0.165551	0.107847	0.107847	-1.82209	3.27698	mad2l1bp
pineal_gland_development_(GO:0021982)	1/199	0.164792	0.165551	0.107336	0.107847	-1.79768	3.24135	guca1a
sodium_ion_homeostasis_(GO:0055078)	1/200	0.165551	0.165551	0.107847	0.107847	-1.7952	3.22862	rbp2a
regulation_of_transmembrane_transport_(GO:0034762)	1/200	0.165551	0.165551	0.107847	0.107847	-1.75833	3.16232	rbp2a
actin_polymerization_or_depolymerization_(GO:0008154)	1/200	0.165551	0.165551	0.107847	0.107847	-1.70791	3.07163	mad2l1bp
DNA_replication_(GO:0006260)	1/200	0.165551	0.165551	0.107847	0.107847	-1.70188	3.0608	mad2l1bp
response_to_ionizing_radiation_(GO:0010212)	1/200	0.165551	0.165551	0.107847	0.107847	-1.69585	3.04996	mad2l1bp
exogenous_drug_catabolic_process_(GO:0042738)	1/200	0.165551	0.165551	0.107847	0.107847	-1.67304	3.00893	nol6
activin_receptor_signaling_pathway_(GO:0032924)	1/200	0.165551	0.165551	0.107847	0.107847	-1.66776	2.99942	mad2l1bp
chromatin_remodeling_(GO:0006338)	1/200	0.165551	0.165551	0.107847	0.107847	-1.64345	2.95571	mad2l1bp
bone_development_(GO:0060348)	1/200	0.165551	0.165551	0.107847	0.107847	-1.62741	2.92687	mad2l1bp
DNA_packaging_(GO:0006323)	1/200	0.165551	0.165551	0.107847	0.107847	-1.62535	2.92315	mad2l1bp
chromatin_assembly_(GO:0031497)	1/200	0.165551	0.165551	0.107847	0.107847	-1.58967	2.85898	mad2l1bp
convergent_extension_involved_in_gastrulation_(GO:0060027)	1/200	0.165551	0.165551	0.107847	0.107847	-1.58933	2.85838	mad2l1bp
double-strand_break_repair_(GO:0006302)	1/200	0.165551	0.165551	0.107847	0.107847	-1.5883	2.85652	mad2l1bp
regulation_of_amyloid_precursor_protein_biosynthetic_process_(GO:0042984)	1/200	0.165551	0.165551	0.107847	0.107847	-1.56982	2.82329	h1f0
neuron_projection_morphogenesis_(GO:0048812)	1/200	0.165551	0.165551	0.107847	0.107847	-1.56861	2.8211	pou4f1
regulation_of_histone_modification_(GO:0031056)	1/200	0.165551	0.165551	0.107847	0.107847	-1.54771	2.78351	mad2l1bp
activation_of_JUN_kinase_activity_(GO:0007257)	1/200	0.165551	0.165551	0.107847	0.107847	-1.52265	2.73845	mad2l1bp
RNA_methylation_(GO:0001510)	1/200	0.165551	0.165551	0.107847	0.107847	-1.51799	2.73007	mad2l1bp
establishment_or_maintenance_of_epithelial_cell_apical/basal_polarity_(GO:0045197)	1/200	0.165551	0.165551	0.107847	0.107847	-1.51447	2.72374	mad2l1bp
establishment_or_maintenance_of_actin_cytoskeleton_polarity_(GO:0030950)	1/200	0.165551	0.165551	0.107847	0.107847	-1.51083	2.7172	mad2l1bp
establishment_or_maintenance_of_apical/basal_cell_polarity_(GO:0035088)	1/200	0.165551	0.165551	0.107847	0.107847	-1.50622	2.70891	mad2l1bp
methionine_metabolic_process_(GO:0006555)	1/200	0.165551	0.165551	0.107847	0.107847	-1.49496	2.68865	mad2l1bp
gliogenesis_(GO:0042063)	1/200	0.165551	0.165551	0.107847	0.107847	-1.49193	2.6832	nol6
BMP_signaling_pathway_(GO:0030509)	1/200	0.165551	0.165551	0.107847	0.107847	-1.49098	2.68149	mad2l1bp
very_long-chain_fatty_acid_metabolic_process_(GO:0000038)	1/200	0.165551	0.165551	0.107847	0.107847	-1.47629	2.65508	rbp2a
very_long-chain_fatty_acid_biosynthetic_process_(GO:0042761)	1/200	0.165551	0.165551	0.107847	0.107847	-1.46979	2.64338	rbp2a
delamination_(GO:0060232)	1/200	0.165551	0.165551	0.107847	0.107847	-1.46818	2.64049	mad2l1bp
IMP_metabolic_process_(GO:0046040)	1/200	0.165551	0.165551	0.107847	0.107847	-1.46534	2.63538	mad2l1bp
dorsal_convergence_(GO:0060030)	1/200	0.165551	0.165551	0.107847	0.107847	-1.46369	2.63241	mad2l1bp
RNA_modification_(GO:0009451)	1/200	0.165551	0.165551	0.107847	0.107847	-1.46036	2.62643	mad2l1bp
regulation_of_cellular_pH_(GO:0030641)	1/199	0.164792	0.165551	0.107336	0.107847	-1.44342	2.6026	guca1a
epiboly_(GO:0090504)	1/200	0.165551	0.165551	0.107847	0.107847	-1.43483	2.58051	mad2l1bp
regulation_of_phosphorylation_(GO:0042325)	1/200	0.165551	0.165551	0.107847	0.107847	-1.43445	2.57982	tcf15
histone_lysine_methylation_(GO:0034968)	1/200	0.165551	0.165551	0.107847	0.107847	-1.43214	2.57567	mad2l1bp
cell_differentiation_in_spinal_cord_(GO:0021515)	1/200	0.165551	0.165551	0.107847	0.107847	-1.42557	2.56386	tcf15
lysosomal_transport_(GO:0007041)	1/200	0.165551	0.165551	0.107847	0.107847	-1.42337	2.5599	rbp2a
regulation_of_protein_serine/threonine_kinase_activity_(GO:0071900)	1/200	0.165551	0.165551	0.107847	0.107847	-1.37466	2.4723	mad2l1bp
lens_fiber_cell_differentiation_(GO:0070306)	1/200	0.165551	0.165551	0.107847	0.107847	-1.36259	2.45059	mad2l1bp
histone_methylation_(GO:0016571)	1/200	0.165551	0.165551	0.107847	0.107847	-1.35001	2.42797	mad2l1bp
negative_regulation_of_protein_tyrosine_kinase_activity_(GO:0061099)	1/200	0.165551	0.165551	0.107847	0.107847	-1.34684	2.42226	mad2l1bp
Rac_protein_signal_transduction_(GO:0016601)	1/200	0.165551	0.165551	0.107847	0.107847	-1.33565	2.40214	mad2l1bp
protein_prenylation_(GO:0018342)	1/200	0.165551	0.165551	0.107847	0.107847	-1.33149	2.39465	guca1a
endodermal_cell_differentiation_(GO:0035987)	1/200	0.165551	0.165551	0.107847	0.107847	-1.32931	2.39074	mad2l1bp
regulation_of_centrosome_cycle_(GO:0046605)	1/200	0.165551	0.165551	0.107847	0.107847	-1.31944	2.37298	mad2l1bp
mitotic_nuclear_division_(GO:0140014)	1/200	0.165551	0.165551	0.107847	0.107847	-1.31218	2.35993	mad2l1bp
negative_regulation_of_MAP_kinase_activity_(GO:0043407)	1/200	0.165551	0.165551	0.107847	0.107847	-1.30962	2.35533	mad2l1bp
myotube_differentiation_(GO:0014902)	1/200	0.165551	0.165551	0.107847	0.107847	-1.29919	2.33656	tcf15
carotene_catabolic_process_(GO:0016121)	1/200	0.165551	0.165551	0.107847	0.107847	-1.2956	2.33011	myf5
chordate_embryonic_development_(GO:0043009)	1/200	0.165551	0.165551	0.107847	0.107847	-1.29117	2.32215	mad2l1bp
carotene_metabolic_process_(GO:0016119)	1/200	0.165551	0.165551	0.107847	0.107847	-1.28827	2.31692	myf5
myoblast_differentiation_(GO:0045445)	1/200	0.165551	0.165551	0.107847	0.107847	-1.28392	2.30909	tcf15
negative_regulation_of_microtubule_polymerization_or_depolymerization_(GO:0031111)	1/200	0.165551	0.165551	0.107847	0.107847	-1.28279	2.30707	mad2l1bp
negative_regulation_of_translation_(GO:0017148)	1/200	0.165551	0.165551	0.107847	0.107847	-1.28242	2.3064	mad2l1bp
embryonic_axis_specification_(GO:0000578)	1/200	0.165551	0.165551	0.107847	0.107847	-1.25419	2.25563	mad2l1bp
embryonic_body_morphogenesis_(GO:0010172)	1/200	0.165551	0.165551	0.107847	0.107847	-1.25109	2.25006	mad2l1bp
mesodermal_cell_fate_specification_(GO:0007501)	1/200	0.165551	0.165551	0.107847	0.107847	-1.24533	2.2397	mad2l1bp
regulation_of_bone_mineralization_(GO:0030500)	1/200	0.165551	0.165551	0.107847	0.107847	-1.24293	2.23539	mad2l1bp
primary_alcohol_metabolic_process_(GO:0034308)	1/200	0.165551	0.165551	0.107847	0.107847	-1.2365	2.22381	rbp2a
cell_differentiation_in_hindbrain_(GO:0021533)	1/200	0.165551	0.165551	0.107847	0.107847	-1.22943	2.21109	myf5
histone_mRNA_metabolic_process_(GO:0008334)	1/200	0.165551	0.165551	0.107847	0.107847	-1.21792	2.1904	mad2l1bp
establishment_of_planar_polarity_(GO:0001736)	1/200	0.165551	0.165551	0.107847	0.107847	-1.19915	2.15664	mad2l1bp
regulation_of_myotube_differentiation_(GO:0010830)	1/200	0.165551	0.165551	0.107847	0.107847	-1.19758	2.15382	tcf15
regulation_of_DNA_recombination_(GO:0000018)	1/200	0.165551	0.165551	0.107847	0.107847	-1.18127	2.12448	rbp2a
RNA_processing_(GO:0006396)	1/200	0.165551	0.165551	0.107847	0.107847	-1.17983	2.1219	mad2l1bp
ncRNA_processing_(GO:0034470)	1/200	0.165551	0.165551	0.107847	0.107847	-1.17768	2.11802	mad2l1bp
muscle_organ_development_(GO:0007517)	1/200	0.165551	0.165551	0.107847	0.107847	-1.1775	2.11771	tcf15
regulation_of_ATP_metabolic_process_(GO:1903578)	1/200	0.165551	0.165551	0.107847	0.107847	-1.1731	2.10979	rbp2a
regulation_of_programmed_cell_death_(GO:0043067)	1/200	0.165551	0.165551	0.107847	0.107847	-1.15482	2.07691	mad2l1bp
skeletal_muscle_cell_differentiation_(GO:0035914)	1/200	0.165551	0.165551	0.107847	0.107847	-1.13715	2.04514	tcf15
response_to_yeast_(GO:0001878)	1/200	0.165551	0.165551	0.107847	0.107847	-1.13293	2.03755	mad2l1bp
regulation_of_mRNA_metabolic_process_(GO:1903311)	1/200	0.165551	0.165551	0.107847	0.107847	-1.12804	2.02875	mad2l1bp
regulation_of_gliogenesis_(GO:0014013)	1/200	0.165551	0.165551	0.107847	0.107847	-1.12727	2.02736	nol6
protein_N-linked_glycosylation_(GO:0006487)	1/200	0.165551	0.165551	0.107847	0.107847	-1.12677	2.02647	nol6
mRNA_catabolic_process_(GO:0006402)	1/200	0.165551	0.165551	0.107847	0.107847	-1.1199	2.01412	mad2l1bp
nephron_tubule_epithelial_cell_differentiation_(GO:0072160)	1/200	0.165551	0.165551	0.107847	0.107847	-1.11465	2.00468	mad2l1bp
regulation_of_axonogenesis_(GO:0050770)	1/200	0.165551	0.165551	0.107847	0.107847	-1.10929	1.99503	mad2l1bp
RNA_catabolic_process_(GO:0006401)	1/200	0.165551	0.165551	0.107847	0.107847	-1.10118	1.98045	mad2l1bp
regulation_of_nuclear_division_(GO:0051783)	1/200	0.165551	0.165551	0.107847	0.107847	-1.08387	1.94931	mad2l1bp
regulation_of_biomineral_tissue_development_(GO:0070167)	1/200	0.165551	0.165551	0.107847	0.107847	-1.07932	1.94113	mad2l1bp
gastrulation_(GO:0007369)	1/200	0.165551	0.165551	0.107847	0.107847	-1.07697	1.9369	mad2l1bp
positive_regulation_of_cellular_catabolic_process_(GO:0031331)	1/200	0.165551	0.165551	0.107847	0.107847	-1.07277	1.92936	mad2l1bp
regulation_of_histone_methylation_(GO:0031060)	1/200	0.165551	0.165551	0.107847	0.107847	-1.07255	1.92897	mad2l1bp
positive_regulation_of_cellular_metabolic_process_(GO:0031325)	1/200	0.165551	0.165551	0.107847	0.107847	-1.06713	1.9192	mad2l1bp
regulation_of_mitotic_cell_cycle_(GO:0007346)	1/200	0.165551	0.165551	0.107847	0.107847	-1.06575	1.91672	mad2l1bp
transforming_growth_factor_beta_receptor_signaling_pathway_(GO:0007179)	1/200	0.165551	0.165551	0.107847	0.107847	-1.06361	1.91288	mad2l1bp
regulation_of_lipid_biosynthetic_process_(GO:0046890)	1/200	0.165551	0.165551	0.107847	0.107847	-1.06242	1.91073	mad2l1bp
positive_regulation_of_homeostatic_process_(GO:0032846)	1/200	0.165551	0.165551	0.107847	0.107847	-1.05886	1.90433	nol6
positive_regulation_of_cellular_biosynthetic_process_(GO:0031328)	1/200	0.165551	0.165551	0.107847	0.107847	-1.05757	1.90202	mad2l1bp
regulation_of_transforming_growth_factor_beta_receptor_signaling_pathway_(GO:0017015)	1/200	0.165551	0.165551	0.107847	0.107847	-1.05435	1.89623	mad2l1bp
regulation_of_cell_differentiation_(GO:0045595)	1/200	0.165551	0.165551	0.107847	0.107847	-1.05435	1.89622	mad2l1bp
mRNA_processing_(GO:0006397)	1/200	0.165551	0.165551	0.107847	0.107847	-1.05184	1.89172	mad2l1bp
positive_regulation_of_microtubule_polymerization_or_depolymerization_(GO:0031112)	1/200	0.165551	0.165551	0.107847	0.107847	-1.04432	1.87818	mad2l1bp
quinone_biosynthetic_process_(GO:1901663)	1/200	0.165551	0.165551	0.107847	0.107847	-1.04201	1.87402	tcf15
regulation_of_peptide_secretion_(GO:0002791)	1/200	0.165551	0.165551	0.107847	0.107847	-1.04158	1.87325	mad2l1bp
regulation_of_MAP_kinase_activity_(GO:0043405)	1/200	0.165551	0.165551	0.107847	0.107847	-1.03835	1.86746	mad2l1bp
muscle_cell_fate_specification_(GO:0042694)	1/200	0.165551	0.165551	0.107847	0.107847	-1.03775	1.86638	myf5
regulation_of_mRNA_stability_(GO:0043488)	1/200	0.165551	0.165551	0.107847	0.107847	-1.03673	1.86454	mad2l1bp
mesodermal_cell_migration_(GO:0008078)	1/200	0.165551	0.165551	0.107847	0.107847	-1.03556	1.86244	mad2l1bp
positive_regulation_of_gene_expression_(GO:0010628)	1/200	0.165551	0.165551	0.107847	0.107847	-1.03336	1.85848	mad2l1bp
mesodermal_cell_differentiation_(GO:0048333)	1/200	0.165551	0.165551	0.107847	0.107847	-1.02674	1.84657	mad2l1bp
positive_regulation_of_biosynthetic_process_(GO:0009891)	1/200	0.165551	0.165551	0.107847	0.107847	-1.02622	1.84563	mad2l1bp
positive_regulation_of_catabolic_process_(GO:0009896)	1/200	0.165551	0.165551	0.107847	0.107847	-1.02281	1.83951	mad2l1bp
protein_polyubiquitination_(GO:0000209)	1/200	0.165551	0.165551	0.107847	0.107847	-1.01944	1.83344	mad2l1bp
positive_regulation_of_protein_catabolic_process_(GO:0045732)	1/200	0.165551	0.165551	0.107847	0.107847	-1.01381	1.82331	mad2l1bp
regulation_of_nodal_signaling_pathway_(GO:1900107)	1/200	0.165551	0.165551	0.107847	0.107847	-1.01239	1.82076	mad2l1bp
proteasomal_protein_catabolic_process_(GO:0010498)	1/200	0.165551	0.165551	0.107847	0.107847	-1.01023	1.81687	mad2l1bp
negative_regulation_of_intracellular_signal_transduction_(GO:1902532)	1/200	0.165551	0.165551	0.107847	0.107847	-1.00633	1.80987	mad2l1bp
regulation_of_mitotic_nuclear_division_(GO:0007088)	1/200	0.165551	0.165551	0.107847	0.107847	-1.0029	1.8037	mad2l1bp
positive_regulation_of_protein_metabolic_process_(GO:0051247)	1/200	0.165551	0.165551	0.107847	0.107847	-1.00066	1.79967	mad2l1bp
positive_regulation_of_myeloid_cell_differentiation_(GO:0045639)	1/200	0.165551	0.165551	0.107847	0.107847	-0.998312	1.79544	mad2l1bp
regulation_of_mitotic_cell_cycle,_embryonic_(GO:0009794)	1/200	0.165551	0.165551	0.107847	0.107847	-0.995265	1.78996	mad2l1bp
morphogenesis_of_an_epithelial_sheet_(GO:0002011)	1/200	0.165551	0.165551	0.107847	0.107847	-0.994451	1.7885	mad2l1bp
regulation_of_sister_chromatid_cohesion_(GO:0007063)	1/200	0.165551	0.165551	0.107847	0.107847	-0.988071	1.77702	mad2l1bp
nuclear-transcribed_mRNA_catabolic_process,_nonsense-mediated_decay_(GO:0000184)	1/200	0.165551	0.165551	0.107847	0.107847	-0.983976	1.76966	mad2l1bp
negative_regulation_of_cell_cycle_(GO:0045786)	1/200	0.165551	0.165551	0.107847	0.107847	-0.982253	1.76656	mad2l1bp
regulation_of_cell_death_(GO:0010941)	1/200	0.165551	0.165551	0.107847	0.107847	-0.969819	1.7442	mad2l1bp
negative_regulation_of_Wnt_signaling_pathway_(GO:0030178)	1/200	0.165551	0.165551	0.107847	0.107847	-0.968542	1.7419	mad2l1bp
purine_ribonucleotide_catabolic_process_(GO:0009154)	1/200	0.165551	0.165551	0.107847	0.107847	-0.958567	1.72396	mad2l1bp
ribosomal_small_subunit_biogenesis_(GO:0042274)	1/200	0.165551	0.165551	0.107847	0.107847	-0.958135	1.72318	mad2l1bp
skeletal_muscle_tissue_development_(GO:0007519)	1/200	0.165551	0.165551	0.107847	0.107847	-0.957402	1.72187	tcf15
regulation_of_signal_transduction_(GO:0009966)	1/200	0.165551	0.165551	0.107847	0.107847	-0.950362	1.7092	mad2l1bp
regulation_of_TORC1_signaling_(GO:1903432)	1/200	0.165551	0.165551	0.107847	0.107847	-0.945	1.69956	mad2l1bp
transcription_from_RNA_polymerase_II_promoter_(GO:0006366)	1/200	0.165551	0.165551	0.107847	0.107847	-0.944007	1.69777	mad2l1bp
regulation_of_muscle_system_process_(GO:0090257)	1/200	0.165551	0.165551	0.107847	0.107847	-0.941066	1.69249	mad2l1bp
purine_ribonucleotide_biosynthetic_process_(GO:0009152)	1/200	0.165551	0.165551	0.107847	0.107847	-0.940464	1.6914	mad2l1bp
snRNA_processing_(GO:0016180)	1/200	0.165551	0.165551	0.107847	0.107847	-0.938461	1.6878	mad2l1bp
purine_ribonucleotide_metabolic_process_(GO:0009150)	1/200	0.165551	0.165551	0.107847	0.107847	-0.93429	1.6803	mad2l1bp
positive_regulation_of_protein_secretion_(GO:0050714)	1/200	0.165551	0.165551	0.107847	0.107847	-0.931228	1.67479	mad2l1bp
regulation_of_cell_proliferation_(GO:0042127)	1/200	0.165551	0.165551	0.107847	0.107847	-0.922103	1.65838	myf5
mitotic_recombination_(GO:0006312)	1/200	0.165551	0.165551	0.107847	0.107847	-0.918368	1.65166	nol6
snRNA_metabolic_process_(GO:0016073)	1/200	0.165551	0.165551	0.107847	0.107847	-0.912714	1.64149	mad2l1bp
negative_regulation_of_cell_development_(GO:0010721)	1/200	0.165551	0.165551	0.107847	0.107847	-0.911954	1.64013	myf5
pronephric_glomerulus_development_(GO:0039021)	1/200	0.165551	0.165551	0.107847	0.107847	-0.907326	1.6318	mad2l1bp
posttranscriptional_regulation_of_gene_expression_(GO:0010608)	1/200	0.165551	0.165551	0.107847	0.107847	-0.877392	1.57797	mad2l1bp
protein_depolymerization_(GO:0051261)	1/200	0.165551	0.165551	0.107847	0.107847	-0.872255	1.56873	mad2l1bp
positive_regulation_of_cell_motility_(GO:2000147)	1/200	0.165551	0.165551	0.107847	0.107847	-0.871005	1.56648	tcf15
regulation_of_DNA_replication_(GO:0006275)	1/200	0.165551	0.165551	0.107847	0.107847	-0.869593	1.56394	mad2l1bp
regulation_of_retinoic_acid_receptor_signaling_pathway_(GO:0048385)	1/200	0.165551	0.165551	0.107847	0.107847	-0.868574	1.56211	myf5
negative_regulation_of_DNA_metabolic_process_(GO:0051053)	1/200	0.165551	0.165551	0.107847	0.107847	-0.863878	1.55367	myf5
positive_regulation_of_gastrulation_(GO:2000543)	1/200	0.165551	0.165551	0.107847	0.107847	-0.854847	1.53742	mad2l1bp
regulation_of_mesodermal_cell_differentiation_(GO:1905770)	1/200	0.165551	0.165551	0.107847	0.107847	-0.849766	1.52829	mad2l1bp
pronephric_glomerulus_morphogenesis_(GO:0035775)	1/200	0.165551	0.165551	0.107847	0.107847	-0.846525	1.52246	mad2l1bp
neural_plate_development_(GO:0001840)	1/200	0.165551	0.165551	0.107847	0.107847	-0.845772	1.5211	myf5
neural_plate_morphogenesis_(GO:0001839)	1/200	0.165551	0.165551	0.107847	0.107847	-0.840263	1.51119	myf5
regulation_of_gastrulation_(GO:0010470)	1/200	0.165551	0.165551	0.107847	0.107847	-0.840259	1.51119	mad2l1bp
positive_regulation_of_epithelial_cell_proliferation_(GO:0050679)	1/200	0.165551	0.165551	0.107847	0.107847	-0.819897	1.47457	mad2l1bp
regulation_of_canonical_Wnt_signaling_pathway_(GO:0060828)	1/200	0.165551	0.165551	0.107847	0.107847	-0.814998	1.46576	mad2l1bp
protein-DNA_complex_assembly_(GO:0065004)	1/200	0.165551	0.165551	0.107847	0.107847	-0.812765	1.46174	mad2l1bp
regulation_of_apoptotic_process_(GO:0042981)	1/200	0.165551	0.165551	0.107847	0.107847	-0.810629	1.4579	mad2l1bp
regulation_of_mRNA_processing_(GO:0050684)	1/200	0.165551	0.165551	0.107847	0.107847	-0.809148	1.45523	mad2l1bp
regulation_of_activin_receptor_signaling_pathway_(GO:0032925)	1/200	0.165551	0.165551	0.107847	0.107847	-0.80399	1.44596	mad2l1bp
positive_regulation_of_cell_migration_(GO:0030335)	1/200	0.165551	0.165551	0.107847	0.107847	-0.783128	1.40844	tcf15
midbrain-hindbrain_boundary_morphogenesis_(GO:0021555)	1/200	0.165551	0.165551	0.107847	0.107847	-0.783034	1.40827	myf5
stem_cell_development_(GO:0048864)	1/200	0.165551	0.165551	0.107847	0.107847	-0.775288	1.39434	mad2l1bp
positive_regulation_of_signal_transduction_(GO:0009967)	1/200	0.165551	0.165551	0.107847	0.107847	-0.750456	1.34968	myf5
positive_regulation_of_neurogenesis_(GO:0050769)	1/200	0.165551	0.165551	0.107847	0.107847	-0.746436	1.34245	mad2l1bp
peptide_biosynthetic_process_(GO:0043043)	1/200	0.165551	0.165551	0.107847	0.107847	-0.735164	1.32218	mad2l1bp
regulation_of_kinase_activity_(GO:0043549)	1/200	0.165551	0.165551	0.107847	0.107847	-0.731203	1.31505	mad2l1bp
positive_regulation_of_developmental_process_(GO:0051094)	1/200	0.165551	0.165551	0.107847	0.107847	-0.729858	1.31263	myf5
retinoic_acid_receptor_signaling_pathway_(GO:0048384)	1/200	0.165551	0.165551	0.107847	0.107847	-0.698231	1.25575	myf5
vesicle_organization_(GO:0016050)	1/200	0.165551	0.165551	0.107847	0.107847	-0.681755	1.22612	myf5
rRNA_catabolic_process_(GO:0016075)	1/200	0.165551	0.165551	0.107847	0.107847	-0.672517	1.20951	mad2l1bp
rRNA_metabolic_process_(GO:0016072)	1/200	0.165551	0.165551	0.107847	0.107847	-0.613927	1.10413	mad2l1bp
segmentation_(GO:0035282)	1/200	0.165551	0.165551	0.107847	0.107847	-0.612432	1.10145	myf5
regulation_of_RNA_metabolic_process_(GO:0051252)	1/200	0.165551	0.165551	0.107847	0.107847	-0.611014	1.09889	mad2l1bp
retinoic_acid_metabolic_process_(GO:0042573)	1/200	0.165551	0.165551	0.107847	0.107847	-0.593039	1.06657	myf5
rhombomere_4_morphogenesis_(GO:0021661)	1/200	0.165551	0.165551	0.107847	0.107847	-0.539137	0.969626	myf5
retinoid_metabolic_process_(GO:0001523)	1/200	0.165551	0.165551	0.107847	0.107847	-0.538833	0.969078	myf5
retinol_metabolic_process_(GO:0042572)	1/200	0.165551	0.165551	0.107847	0.107847	-0.537705	0.967051	myf5
rhombomere_boundary_formation_(GO:0021654)	1/200	0.165551	0.165551	0.107847	0.107847	-0.522077	0.938944	myf5

### Sheet: KEGG
Term	Overlap	P-value	Adjusted P-value	Old P-value	Old Adjusted P-value	Z-score	Combined Score	Genes
Ribosome biogenesis in eukaryotes	1/77	0.0671057	0.0894742	0.0525004	0.0700005	-35.5923	96.1523	nol6
Glutathione metabolism	1/58	0.0509541	0.0894742	0.039907	0.0700005	-29.263	87.111	ggcta
Phototransduction	1/37	0.0327952	0.0894742	0.0258424	0.0700005	-11.6778	39.9087	guca1a
Spliceosome	1/134	0.114017	0.114017	0.089538	0.089538	-7.03594	15.2779	ctnnbl1
